# Single-cell antigen-specific activation landscape of CAR T infusion product identifies determinants of CD19 positive relapse in patients with ALL

**DOI:** 10.1101/2021.04.15.440005

**Authors:** Zhiliang Bai, Steven Woodhouse, Dongjoo Kim, Stefan Lundh, Hongxing Sun, Yanxiang Deng, Yang Xiao, David M. Barrett, Regina M. Myers, Stephan A. Grupp, Carl H. June, J. Joseph Melenhorst, Pablo G. Camara, Rong Fan

**Author notes:** Correspondence to: J.J.M., P.G.C., R.F. These authors contributed equally to this work (Zhiliang Bai, Steven Woodhouse). These authors jointly directed this work.

## Abstract

Chimeric antigen receptor-modified (CAR) T cells targeting CD19 have mediated dramatic responses in relapsed/refractory acute lymphoblastic leukemia (ALL), yet a notable number of patients have CD19-positive relapse within one year of treatment. It remains unclear if the long-term response is associated with the characteristics of CAR T cells in infusion products, hindering the identification of biomarkers to predict therapeutic outcomes prior to treatment. Herein we present 101,326 single cell transcriptomes and surface protein landscape from the CAR T infusion products of 12 pediatric ALL patients upon CAR antigen-specific stimulation in comparison with TCR-mediated activation and controls. We observed substantial heterogeneity in the antigen-specific activation states, among which a deficiency of Th2 function was associated with CD19-positive relapsed patients (median remission 9.6 months) compared with very durable responders (remission>54 months). Proteomic profiles also revealed that the frequency of early memory T cell subsets, rather than activation or co-inhibitory signatures could distinguish CD19-positive relapse. Additionally, a deficit of type 1 helper and cytotoxic effector function and an enrichment for terminally differentiated CD8+ T cells exhibiting low cytokine polyfunctionality was associated with initial non-responders. By contrast, the single-cell transcriptomic data of unstimulated or TCR-activated CAR T cells failed to predict clinical responses. In aggregate, our results dissect the landscape of CAR-specific activation states in infusion products that can identify patients who do not develop a durable response to the therapy, and unveil the molecular mechanisms that may inform strategies to boost specific T cell function to maintain long term remission.
