## Supplementary Table 2 for "Single-cell antigen-specific activation landscape of CAR T infusion product identifies determinants of CD19 positive relapse in patients with ALL"

### Sheet: Unstimulated baseline
Proliferating HMGB2+CSF2-				Partially active LTB+CSF2-				Fully active CSF2+
Gene	avg_logFC	p_val_adj		Gene	avg_logFC	p_val_adj		Gene	avg_logFC	p_val_adj
HMGB2	0.445251	0		LTB	0.346796	0		CSF2	0.312556	0
TUBA1B	0.394224	0		CCL5	0.17907	3.62641e-116		MT2A	0.0703658	2.32494e-05
STMN1	0.372785	0		MT-CO1	0.126355	2.01776e-99		LGALS1	0.0593405	0.000154199
H2AFZ	0.251827	1.03611e-296		IL7R	0.0604922	1.57241e-86		GZMB	0.054987	0.00109685
PCLAF	0.171285	1.33478e-285		MT-RNR2	0.102478	2.52468e-65
TUBB	0.218328	1.88284e-243		PABPC1	0.0708018	1.63858e-64
UBE2C	0.139883	1.6588e-211		MT-CO3	0.0729568	6.89609e-47
PTTG1	0.171567	7.98885e-208		TRBC1	0.0724321	2.79594e-43
CDK1	0.0769373	8.22165e-190		MT-RNR1	0.0678619	3.05837e-43
CKS2	0.144294	2.3231e-189		FTL	0.0729881	3.19236e-39
MT2A	0.199221	1.1641e-181		MT-ND4	0.0717858	3.06436e-28
PTMA	0.204066	9.14897e-180		MT-CO2	0.0551611	8.0713e-17
HIST1H4C	0.170236	9.88961e-180
TYMS	0.078784	3.37652e-176
CCNB2	0.0730246	8.01803e-175
CDKN3	0.085124	4.13475e-174
TOP2A	0.0973206	3.80632e-165
BIRC5	0.0708873	1.56929e-155
PCNA	0.102309	6.04316e-152
TK1	0.0525671	8.42809e-148
DUT	0.124726	3.32722e-146
HMMR	0.0538397	8.00901e-145
CENPW	0.0599148	1.54528e-141
HMGN2	0.093459	1.88287e-138
TUBB4B	0.0816384	3.15031e-138
CKS1B	0.0636503	5.62491e-136
SMC4	0.0932172	1.37401e-134
CENPF	0.0913072	8.76876e-134
NUSAP1	0.0615146	1.60436e-133
RPA3	0.0971045	2.84156e-122
SNRPG	0.126219	2.87741e-120
KPNA2	0.0637977	1.80546e-115
CCNB1	0.0585075	4.58469e-113
MKI67	0.070448	1.73852e-112
HMGB1	0.143892	1.91416e-109
MAD2L1	0.055356	4.80355e-107
TROAP	0.0528983	4.7574e-103
H2AFV	0.0982213	6.39488e-103
CALM2	0.148804	5.85412e-102
TUBA1C	0.0592953	3.08167e-95
NUCKS1	0.0929969	1.52265e-90
ANP32E	0.0752952	6.08842e-89
JPT1	0.0786911	3.32753e-85
TUBA1A	0.0569603	1.71798e-84
ARL6IP1	0.0957809	2.64059e-83
CENPM	0.0500762	9.87601e-83
RAN	0.091704	1.3531e-82
RAD21	0.0759659	1.74923e-79
GAPDH	0.110074	7.94875e-78
TMPO	0.0505835	3.32945e-76
SIVA1	0.0633218	8.66268e-76
TXN	0.105235	1.35951e-69
LGALS1	0.114109	1.40437e-67
RANBP1	0.0536413	8.27547e-67
GZMB	0.100016	4.39561e-65
UBB	0.107989	4.74082e-63
PKM	0.060939	1.02518e-61
COX17	0.0697491	1.529e-59
TMSB10	0.0883221	1.17447e-58
TPI1	0.071221	3.75872e-54
CD74	0.0962749	5.03932e-54
LDHA	0.0602553	6.52413e-51
PFN1	0.0822723	1.47359e-49
HNRNPA2B1	0.0639426	8.94109e-46
RPL22L1	0.0531879	8.92671e-45
ACTG1	0.0825619	3.01662e-42
ENO1	0.0736821	6.16267e-42
CBX3	0.0641445	2.25036e-41
PPIA	0.0698978	1.00527e-40
CFL1	0.0688425	4.51411e-37
SNRPB	0.0512907	5.93386e-36
ARPC5	0.0691192	2.53133e-35
CRIP1	0.0603727	8.27655e-35
ACTB	0.0703903	1.88137e-31
PSMA7	0.0521183	5.01177e-26
VIM	0.0631416	5.25216e-26
GNLY	0.0878834	3.77598e-16

### Sheet: Coculture with CD19-3T3
Proliferating HMGB2+CSF2-				Partially active LTB+CSF2-				Fully active CSF2+
Gene	avg_logFC	p_val_adj		Gene	avg_logFC	p_val_adj		Gene	avg_logFC	p_val_adj
HMGB2	0.195075	2.647e-118		LTB	0.310417	2.2166e-306		CSF2	0.953226	0
PCLAF	0.0966331	7.41725e-57		ALOX5AP	0.0851712	7.43381e-95		IFNG	0.700688	0
STMN1	0.11092	3.54913e-49		ARL4C	0.0542932	1.58556e-83		XCL1	0.675495	0
PTTG1	0.106673	1.69228e-46		CCL5	0.122406	2.9467e-71		XCL2	0.574809	0
H2AFZ	0.100171	9.94244e-36		LINC01871	0.0824354	1.71354e-69		FABP5	0.105277	0
HIST1H4C	0.0909047	1.09286e-35		ISG15	0.0523124	7.25614e-64		TNFRSF9	0.0866173	0
CENPW	0.0522592	3.9308e-32		MT-CO1	0.22031	3.58304e-58		CRTAM	0.077791	0
CKS2	0.113666	8.94544e-31		MTATP6P1	0.081882	6.71769e-50		SRGN	0.152105	4.48336e-279
UBE2C	0.0526957	3.22747e-16		MT-RNR2	0.205387	4.99381e-43		CYCS	0.132566	1.52911e-274
MT-CO3	0.150776	7.12059e-14		MT-RNR1	0.0877732	1.94886e-42		RGCC	0.0753482	2.49118e-271
CALM2	0.0728379	1.84917e-13		MT-CO3	0.14733	7.13668e-31		IL2	0.395946	3.15112e-269
MT-ATP6	0.115944	5.80906e-11		GZMA	0.0604835	3.08397e-30		IL23A	0.0660697	1.08356e-267
MT-RNR2	0.158439	1.02398e-10		FTH1	0.075482	1.66937e-29		PIM3	0.0694054	6.54464e-264
TUBA1B	0.0686246	1.4927e-10		ARPC2	0.0760895	2.03283e-29		DUSP2	0.0646775	3.50939e-261
MTATP6P1	0.0621156	1.51923e-10		MT-ATP6	0.108985	1.76484e-28		NFKBIA	0.10334	1.10025e-256
MT-CYB	0.100055	5.50363e-09		ARPC1B	0.0529808	3.07511e-28		BIRC3	0.106446	3.33566e-248
MT-CO1	0.128648	3.90037e-07		MT-CYB	0.11509	6.13991e-26		NME1	0.0759376	1.78089e-225
MT-RNR1	0.0656214	1.97069e-06		TRBC2	0.0585494	4.03698e-24		HSPE1	0.146196	7.29465e-216
				IL32	0.0605045	9.38547e-24		POLR2K	0.0927229	8.26548e-216
				LGALS1	0.0595823	2.93539e-18		NOP16	0.0548829	1.05461e-215
				GNLY	0.0865062	4.29835e-08		MT2A	0.136955	8.82096e-209
				TAOK1	0.268698	5.11566e-06		MIR155HG	0.0805352	2.35865e-208
								CCL3	0.230835	3.28247e-200
								RAN	0.0938261	1.10484e-198
								BCL2A1	0.0513564	8.4605e-198
								NAMPT	0.0517337	9.99114e-196
								HSPD1	0.0818066	7.327e-184
								CCL4	0.280467	8.47814e-179
								NPM1	0.101283	3.66398e-178
								IL13	0.122846	4.88626e-178
								DDX21	0.0849211	2.84629e-176
								PRDX1	0.08748	1.37571e-175
								CXCL8	0.265579	7.70417e-175
								C1QBP	0.0558524	1.02672e-174
								HSP90AB1	0.164826	3.70273e-166
								GZMB	0.142121	3.13215e-165
								NOP56	0.0589581	6.52688e-164
								CCL1	0.0688937	4.53213e-163
								NCL	0.129707	1.02876e-153
								SH2D2A	0.0554272	7.37704e-152
								CAR	0.0800989	1.06518e-137
								SERBP1	0.087403	3.00278e-137
								YBX1	0.0811528	2.67769e-129
								RBM8A	0.0503693	8.32606e-109
								EIF5B	0.0703105	5.94121e-100
								HSPA5	0.0613023	5.25638e-94
								CD74	0.0836151	1.35891e-85
								RPL22L1	0.0978199	1.12059e-84
								PTMA	0.0713676	3.85566e-83
								CD2	0.0605023	5.41634e-67
								IL2RA	0.0549647	5.12751e-64
								UBB	0.0551172	3.05685e-63
								HSPA8	0.0547439	6.77615e-52
								TXN	0.0757223	6.81547e-49
								RPS2	0.0518528	2.25866e-43
								HSP90AA1	0.0520238	2.48436e-43
								RPL4	0.0515666	3.32344e-42

### Sheet: Coculture with MSLN-3T3
Proliferating HMGB2+CSF2-				Partially active LTB+CSF2-				Fully active CSF2+
Gene	avg_logFC	p_val_adj		Gene	avg_logFC	p_val_adj		Gene	avg_logFC	p_val_adj
HMGB2	0.322904	0		LTB	0.256538	0		CSF2	0.396172	0
TUBA1B	0.186045	3.16616e-144		PABPC1	0.0585073	1.86109e-24		XCL1	0.0644245	8.11376e-39
STMN1	0.151317	9.0142e-140		CCL5	0.0649503	6.69642e-19		HSP90AB1	0.0562206	2.15769e-08
TUBB	0.113269	8.92968e-97		TRBC1	0.0650701	1.67979e-15		ENO1	0.0547928	5.68596e-07
PTTG1	0.102483	3.93872e-88		MALAT1	0.08466	0.000232848		SRGN	0.0578225	4.8201e-06
H2AFZ	0.103862	2.83656e-81		TAOK1	0.0690291	1		FTH1	0.0562128	4.13614e-05
CKS2	0.100643	3.52261e-80						CD74	0.0549654	0.000224583
CALM2	0.122647	9.33963e-80						MT2A	0.0538649	0.00464488
HIST1H4C	0.132444	2.07986e-79						GZMB	0.0590029	0.566234
UBE2C	0.0664373	1.28554e-78
HMGN2	0.0687535	7.76597e-76
TOP2A	0.0792865	1.38843e-75
HMGB1	0.103931	9.01588e-58
PTMA	0.108803	1.90578e-52
CENPF	0.0728107	5.49121e-50
PCLAF	0.0684443	1.29367e-47
DUT	0.0547331	8.11442e-47
MKI67	0.0638297	6.50086e-43
RAD21	0.052602	7.45663e-39
RAN	0.0506183	7.03208e-35
NUCKS1	0.0647835	8.987e-33
TXN	0.0729078	2.83154e-29
ARL6IP1	0.0586018	1.59226e-27
UBB	0.0651869	1.65107e-22
LGALS1	0.0588308	1.85892e-15
ACTG1	0.0521069	1.55467e-08
ACTB	0.0556005	4.15794e-07

### Sheet: Coculture with CD3-CD28 beads
Proliferating HMGB2+CSF2-				Partially active LTB+CSF2-				Fully active CSF2+
Gene	avg_logFC	p_val_adj		Gene	avg_logFC	p_val_adj		Gene	avg_logFC	p_val_adj
HMGB2	0.344929	2.26522e-277		LTB	0.422599	0		CSF2	0.958908	0
STMN1	0.143261	1.4879e-50		MYL12A	0.0668965	7.74106e-28		IFNG	0.273426	1.29465e-238
UBE2C	0.133811	2.01631e-41		GBP1	0.0513282	6.11725e-27		CCL4L2	0.069284	2.29155e-203
TOP2A	0.0507574	1.15231e-34		IL32	0.0600171	1.662e-24		CCL3	0.202825	2.91174e-184
TUBA1B	0.200425	2.14856e-32		FTH1	0.0896864	6.3392e-20		CCL4	0.264559	7.63435e-145
CENPF	0.0695587	1.25984e-30		ACTB	0.0835066	2.08878e-14		GZMB	0.0924288	9.23667e-116
H2AFZ	0.146919	3.17753e-29		ACTG1	0.0727175	2.67114e-14		GNLY	0.0941516	8.64558e-105
CDKN3	0.0542612	1.07281e-27		EEF1A1	0.0758542	1.19254e-13		XCL1	0.0698128	9.84263e-103
HIST1H4C	0.101003	1.57247e-27		MIR155HG	0.0835912	1.77367e-10		TUBA1B	0.0524536	1.02532e-81
CKS1B	0.0596819	2.89265e-27		HLA-B	0.0674618	1.40639e-07
CDK1	0.0520086	1.3658e-25		TMSB4X	0.127364	1.93845e-06
HMGB1	0.145809	3.2707e-25		CCL5	0.063644	7.06956e-06
CCNB1	0.0528761	4.75532e-24
HMGN2	0.0699581	4.75771e-24
MAD2L1	0.054137	9.41974e-24
PTTG1	0.0829717	6.51689e-22
CKS2	0.127402	4.30611e-19
TUBB	0.0877815	1.6747e-14
KPNA2	0.0587697	7.34258e-12
TMSB10	0.13525	1.94683e-10
RPL22L1	0.118135	7.2464e-09
LGALS1	0.0825484	3.93783e-05
TMSB4X	0.142198	0.000777601
CD74	0.0530802	0.00157473
NUCKS1	0.0558435	0.001946
MT2A	0.076838	0.0041189
S100A4	0.0775839	0.0134546
ARHGDIB	0.0508864	0.373978
TAOK1	0.0953966	1
MT-ND1	0.0629059	1
MT-CO2	0.0555401	1
MT-CO3	0.0546853	1
